# LEA_4 motifs function alone and in conjunction with synergistic cosolutes to protect a labile enzyme during desiccation

**DOI:** 10.1101/2024.09.04.611296

**Authors:** Vincent Nicholson, Kenny Nguyen, Edith Gollub, Mary McCoy, Feng Yu, Alex S. Holehouse, Shahar Sukenik, Thomas C. Boothby

## Abstract

Organisms from all kingdoms of life depend on Late Embryogenesis Abundant (LEA) proteins to survive desiccation. LEA proteins are divided into broad families distinguished by the presence of family-specific motif sequences. The LEA_4 family, characterized by eleven-residue motifs, plays a crucial role in the desiccation tolerance of numerous species. However, the role of these motifs in the function of LEA_4 proteins is unclear, with some studies finding that they recapitulate the function of full-length LEA_4 proteins *in vivo*, and other studies finding the opposite result. In this study, we characterize the ability of LEA_4 motifs to protect a desiccation-sensitive enzyme, citrate synthase, from loss of function during desiccation. We show here that LEA_4 motifs not only prevent the loss of function of citrate synthase during desiccation, but also that they can do so more robustly via synergistically interactions with cosolutes. Our analysis further suggests that cosolutes induce synergy with LEA_4 motifs in a manner that correlates with transfer free energy (TFE). This research advances our understanding of LEA_4 proteins by demonstrating that during desiccation their motifs can protect specific clients to varying degrees and that their protective capacity is modulated by their chemical environment. Our findings extend beyond the realm of desiccation tolerance, offering insights into the interplay between IDPs and cosolutes. By investigating the function of LEA_4 motifs, we highlight broader strategies for understanding protein stability and function.
