## Supplementary material for "LEA_4 motifs function alone and in conjunction with synergistic cosolutes to protect a labile enzyme during desiccation": File S1: Peptide PD50.xlsx

### Sheet: Summary
Concentration	Species	Protections	Stdevs
4.19	Thermophilic archae	0.824731	0.152517
1.68	Thermophilic archae	34.2869	1.56344
0.84	Thermophilic archae	38.2468	1.70001
0.419	Thermophilic archae	87.2969	1.83781
0.084	Thermophilic archae	23.5882	3.36986
0.042	Thermophilic archae	13.3794	1.68367
0.0084	Thermophilic archae	1.25045	0.0659124
0	Thermophilic archae	2.57454	0.176823
4.19	Tardigrade	1.59827	0.236671
1.68	Tardigrade	1.6724	0.313846
0.84	Tardigrade	16.4912	1.41325
0.419	Tardigrade	55.6638	3.79115
0.084	Tardigrade	23.3904	4.15328
0.042	Tardigrade	26.7809	1.95732
0.0084	Tardigrade	1.68675	0.294293
0	Tardigrade	1.69101	0.259509
4.19	Anaerobic fungus	28.7644	2.62389
1.68	Anaerobic fungus	13.848	1.85449
0.84	Anaerobic fungus	62.9609	5.13284
0.419	Anaerobic fungus	6.7621	1.25552
0.084	Anaerobic fungus	12.874	1.79595
0.042	Anaerobic fungus	11.342	3.16367
0.0084	Anaerobic fungus	7.43787	1.60809
0	Anaerobic fungus	0.808035	0.126729
4.19	C. elegans	89.3765	4.0059
1.68	C. elegans	92.449	2.7014
0.84	C. elegans	90.6928	1.13949
0.419	C. elegans	89.7371	4.16301
0.084	C. elegans	22.2206	3.54248
0.042	C. elegans	15.5661	1.45664
0.0084	C. elegans	9.19702	0.557421
0	C. elegans	2.56947	0.181068
4.19	Arabadopsis	0.0453426	0.0572767
1.68	Arabadopsis	0.0368599	0.167665
0.84	Arabadopsis	0.0515146	0.0403206
0.419	Arabadopsis	0.831773	1.05603
0.084	Arabadopsis	29.9153	18.8936
0.042	Arabadopsis	13.2607	4.92136
0.0084	Arabadopsis	22.7221	8.74675
0	Arabadopsis	0.0297643	0.0654369
4.19	Halobecteria	0.216599	0.0501332
1.68	Halobecteria	-0.00250567	0.00968592
0.84	Halobecteria	4.04472	5.61591
0.419	Halobecteria	0.220829	#DIV/0!
0.084	Halobecteria	7.18413	1.25844
0.042	Halobecteria	1.54705	0.949121
0.0084	Halobecteria	0.236006	0.285537
0	Halobecteria	-0.351703	0.510191
4.19	Rotifer	-0.0434958	0.163889
1.68	Rotifer	0.0128479	0.0122373
0.84	Rotifer	0.262722	0.463784
0.419	Rotifer	0.235293	0.306205
0.084	Rotifer	0.574166	0.134997
0.042	Rotifer	4.16457	3.84755
0.0084	Rotifer	1.68096	0.961098
0	Rotifer	0.0334851	0.536623

### Sheet: Rotifer
Concentration	Cosolutes	E1	E2	E3	C1	C2	C3	E1/C1	E2/C2	E3/C3	Average	Stdev	p
20	Rotifer	8.07302e-06	-5.18215e-06	-9.42588e-06	0.00590047	0.00617569	0.00513966	0.0013682	-0.000839122	-0.00183395	-0.0434958	0.163889	0.831169
15	Rotifer	2.13025e-05	-5.94289e-06	1.09534e-06	0.00507822		0.00509434	0.00419486	#DIV/0!	0.00021501	0.0128479	0.0122373	#DIV/0!
10	Rotifer	4.61212e-05	1.75339e-05	-1.10493e-05	0.00618849	0.00787787	0.00614936	0.00745275	0.00222572	-0.00179682	0.262722	0.463784	0.60607
5	Rotifer	-4.91172e-06	2.33176e-05	1.58897e-05	0.00487658	0.0046766	0.00515903	-0.0010072	0.00498602	0.00307999	0.235293	0.306205	0.609067
2	Rotifer	3.40695e-05	2.7895e-05	3.72597e-05	0.00481329	0.00483605	0.00850942	0.0070782	0.00576814	0.00437865	0.574166	0.134997	0.218502
1	Rotifer	8.1513e-05	0.0003927	0.000107548	0.00498034	0.00457026	0.00474936	0.016367	0.0859252	0.0226448	4.16457	3.84755	0.202076
0.5	Rotifer	0.000164946	4.78439e-05	8.61581e-05	0.00597716	0.00522547	0.00629957	0.0275961	0.00915591	0.0136768	1.68096	0.961098	0.077329
0.1	Rotifer	2.36175e-05	-1.02068e-05	5.02317e-05	0.00555493	0.00439967	0.00473796	0.00425163	-0.0023199	0.010602	0.417791	0.646126	0.473812
0	Rotifer	-1.43688e-05	2.16545e-05	-4.23312e-06	0.00349807	0.00343884	0.00357275	-0.00410765	0.00629703	-0.00118483	0.0334851	0.536623	1

### Sheet: Arabadopsis
Concentration	Cosolutes	E1	E2	E3	C1	C2	C3	E1/C1	E2/C2	E3/C3	Average	Stdev	p
20	Arabadopsis	-5.73146e-07	1.37306e-05	4.04724e-06	0.0126479	0.0127257	0.012391	-4.53155e-05	0.00107897	0.000326626	0.0453426	0.0572767	0.772105
15	Arabadopsis	-5.70928e-06	-9.34857e-06	2.72543e-05	0.0120318	0.0129993	0.0118524	-0.000474517	-0.000719157	0.00229947	0.0368599	0.167665	0.950471
10	Arabadopsis	9.63424e-06	4.24437e-06	9.61695e-07	0.0108758	0.00739752	0.011203	0.000885839	0.000573756	8.58428e-05	0.0515146	0.0403206	0.654561
5	Arabadopsis	3.62705e-05	0.000220053	9.62919e-06	0.0111806	0.0107566	0.00769264	0.00324407	0.0204574	0.00125174	0.831773	1.05603	0.318788
2	Arabadopsis	0.00252396	0.001617	0.00515121	0.00812852	0.0154299	0.0106837	0.310506	0.104796	0.482156	29.9153	18.8936	0.111399
1	Arabadopsis	0.00161193	0.00161679	0.000804002	0.0103947	0.00970588	0.0105555	0.155072	0.166578	0.0761692	13.2607	4.92136	0.0431326	*
0.5	Arabadopsis	0.00248606	0.00102748	0.00235376	0.00911409	0.00813009	0.00833148	0.272771	0.126379	0.282514	22.7221	8.74675	0.0461171	*
0.1	Arabadopsis	1.93808e-05	4.55694e-05	4.37429e-05	0.0117394	0.00982144	0.00910682	0.00165092	0.00463979	0.00480331	0.3698	0.177471	0.0659864
0	Arabadopsis	5.9826e-06	-4.5593e-06	8.52417e-06	0.0111939	0.0103114	0.0106467	0.000534449	-0.000442162	0.000800642	0.0297643	0.0654369	1

### Sheet: Tardigrade
Concentration	Cosolutes	E1	E2	E3	C1	C2	C3	E1/C1	E2/C2	E3/C3	Average	Stdev	p
4.19	Tardigrade	0.0001087	0.0001036	8.11e-05	0.0060663	0.0062091	0.0060775	0.0179187	0.0166852	0.0133443	1.59827	0.236671	0.671353
1.68	Tardigrade	0.0001108	8.26e-05	0.0001195	0.0061956	0.0062715	0.0062508	0.0178837	0.0131707	0.0191176	1.6724	0.313846	0.940827
0.84	Tardigrade	0.0009052	0.0010816	0.0010419	0.0060143	0.0060507	0.0062965	0.150508	0.178756	0.165473	16.4912	1.41325	0.00232118	***
0.419	Tardigrade	0.0032025	0.0036278	0.0034146	0.0062092	0.006142	0.0060597	0.515767	0.590655	0.563493	55.6638	3.79115	0.00157137	***
0.084	Tardigrade	0.00128182	0.00130152	0.00170606	0.0061684	0.006136	0.0060542	0.207804	0.212111	0.281798	23.3904	4.15328	0.0117476	*
0.042	Tardigrade	0.0016788	0.0017296	0.0015389	0.0062861	0.0060109	0.0061898	0.267065	0.287744	0.248619	26.7809	1.95732	0.00173476	***
0.0084	Tardigrade	0.0001101	0.0001189	8.34e-05	0.0060659	0.0062741	0.0061774	0.0181506	0.0189509	0.0135008	1.68675	0.294293	0.985895
0	Tardigrade	9.5e-05	0.0001196	9.54e-05	0.0060648	0.0060121	0.0062875	0.0156642	0.0198932	0.015173	1.69101	0.259509	1

### Sheet: Anaerobic_fungus
Concentration	Cosolutes	E1	E2	E3	C1	C2	C3	E1/C1	E2/C2	E3/C3	Average	Stdev	p
4.19	Anaerobic fungus	0.0018006	0.0017147	0.0019262	0.0062936	0.0065394	0.0061223	0.2861	0.262211	0.31462	28.7644	2.62389	0.00286904	***
1.68	Anaerobic fungus	0.0008721	0.0009936	0.0007639	0.006409	0.0062842	0.0062999	0.136074	0.158111	0.121256	13.848	1.85449	0.0064772	**
0.84	Anaerobic fungus	0.0042631	0.0039185	0.003792	0.0061967	0.0064299	0.0064114	0.687963	0.609418	0.591446	62.9609	5.13284	0.00225385	**
0.419	Anaerobic fungus	0.0004014	0.0005407	0.0003877	0.0065121	0.00659	0.0065517	0.0616391	0.0820486	0.0591755	6.7621	1.25552	0.0137959	*
0.084	Anaerobic fungus	0.000739	0.0007606	0.0009274	0.0063523	0.0063094	0.0062102	0.116336	0.12055	0.149335	12.874	1.79595	0.00708052	****
0.042	Anaerobic fungus	0.000978	0.0006665	0.0005795	0.0065693	0.006451	0.0065801	0.148874	0.103317	0.0880686	11.342	3.16367	0.0286081	*
0.0084	Anaerobic fungus	0.0005861	0.000482	0.000378	0.0065313	0.0063641	0.0065555	0.0897371	0.0757373	0.0576615	7.43787	1.60809	0.0185411	*
0	Anaerobic fungus	6.1e-05	4.93e-05	4.54e-05	0.0064703	0.0062396	0.0065681	0.00942769	0.00790115	0.0069122	0.808035	0.126729	1

### Sheet: C_elegan
Concentration	Cosolutes	E1	E2	E3	C1	C2	C3	E1/C1	E2/C2	E3/C3	Average	Stdev	p
4.19	C. elegans	0.00595606	0.00585455	0.00554545	0.0065418	0.0063445	0.006539	0.910462	0.922775	0.848059	89.3765	4.0059	0.000693505	****
1.68	C. elegans	0.00602576	0.00608485	0.00572727	0.0065305	0.0063893	0.0063749	0.92271	0.95235	0.89841	92.449	2.7014	0.000284434	****
0.84	C. elegans	0.00579545	0.00595152	0.00574697	0.0064537	0.0064707	0.0063642	0.898005	0.919764	0.903015	90.6928	1.13949	3.73345e-05	****
0.419	C. elegans	0.00581515	0.00604697	0.00551364	0.0063401	0.0065346	0.0064902	0.917202	0.925377	0.849533	89.7371	4.16301	0.000744144	****
0.084	C. elegans	0.00128182	0.00130152	0.00170606	0.006412	0.0063908	0.0064856	0.199909	0.203654	0.263054	22.2206	3.54248	0.010507	*
0.042	C. elegans	0.00100303	0.000927273	0.00112273	0.0065795	0.0064858	0.006544	0.152448	0.14297	0.171566	15.5661	1.45664	0.00371677	***
0.0084	C. elegans	0.000551515	0.000627273	0.000606061	0.0064053	0.0064537	0.0065441	0.0861029	0.0971958	0.0926118	9.19702	0.557421	0.00100944	***
0	C. elegans	0.000160606	0.000177273	0.000160606	0.0064973	0.0063804	0.0065337	0.0247189	0.027784	0.0245812	2.56947	0.181068	1

### Sheet: Thermophilic_Archae
Concentration	Cosolutes	E1	E2	E3	C1	C2	C3	E1/C1	E2/C2	E3/C3	Average	Stdev	p
4.19	Thermophilic archae	4.5e-05	6.23e-05	4.78e-05	0.0063132	0.0062397	0.0062651	0.00712792	0.00998445	0.00762957	0.824731	0.152517	0.000230891	****
1.68	Thermophilic archae	0.0023388	0.0021168	0.0021783	0.0064805	0.0063559	0.0065089	0.360898	0.333045	0.334665	34.2869	1.56344	0.000706815	****
0.84	Thermophilic archae	0.0025192	0.0024132	0.0023803	0.0062668	0.0064442	0.006417	0.401991	0.374476	0.370937	38.2468	1.70001	0.000673383	****
0.419	Thermophilic archae	0.0056083	0.0057121	0.0056718	0.0065401	0.0065801	0.0063493	0.857525	0.868087	0.893295	87.2969	1.83781	0.000137918	****
0.084	Thermophilic archae	0.0014646	0.0013114	0.001793	0.0064338	0.0063332	0.0065693	0.227642	0.207068	0.272936	23.5882	3.36986	0.00832591	**
0.042	Thermophilic archae	0.0009273	0.0007458	0.0009055	0.0062558	0.0064684	0.0065686	0.14823	0.115299	0.137853	13.3794	1.68367	0.00748156	**
0.0084	Thermophilic archae	7.91e-05	7.75e-05	8.46e-05	0.0063577	0.0065241	0.0064126	0.0124416	0.011879	0.0131928	1.25045	0.0659124	0.00254401	***
0	Thermophilic archae	0.000160606	0.000177273	0.000160606	0.0064895	0.0063797	0.0065021	0.0247486	0.027787	0.0247006	2.57454	0.176823	1

### Sheet: Halobacteria
Concentration	Cosolutes	E1	E2	E3	C1	C2	C3	E1/C1	E2/C2	E3/C3	Average	Stdev	p
4.19	Halobacteria	1.60202e-05	1.09967e-05		0.00635598	0.00607049		0.00252049	0.0018115	#DIV/0!	0.216599	0.0501332	0.507393
1.68	Halobacteria	3.2121e-08	-9.50518e-07	3.93472e-07	0.00662998	0.00712848	0.0073786	4.84481e-06	-0.000133341	5.3326e-05	-0.00250567	0.00968592	0.357579
0.84	Halobacteria	0.000487806	4.27649e-06		0.00608558	0.00580452		0.0801577	0.000736751	#DIV/0!	4.04472	5.61591	0.480882
0.419	Halobacteria		1.36873e-05			0.00619815		#DIV/0!	0.00220829	#DIV/0!	0.220829	#DIV/0!	#DIV/0!
0.084	Halobacteria	0.000478169	0.000508431	0.000363338	0.00634363	0.00617935	0.00627884	0.0753778	0.0822791	0.057867	7.18413	1.25844	0.00398087	**
0.042	Halobacteria	0.000122686	0.000135427	2.95023e-05	0.00634436	0.00604114	0.00633613	0.0193378	0.0224175	0.0046562	1.54705	0.949121	0.0537742
0.0084	Halobacteria	5.8099e-06	3.15528e-06	3.49196e-05	0.0061424	0.0064685	0.00618426	0.000945869	0.000487791	0.00564653	0.236006	0.285537	0.17591
0	Halobacteria	1.0048e-05	-2.37617e-05	-3.95402e-05	0.00443823	0.00437974	0.00535073	0.00226396	-0.00542537	-0.00738968	-0.351703	0.510191	1
