## Supplementary material for "LEA_4 motifs function alone and in conjunction with synergistic cosolutes to protect a labile enzyme during desiccation": File S1: Heatmap Master.xlsx

### Sheet: 11mers
Peptide	Solute	Synergy	Protection
Af-11mer	Buffer		10.88
Af-11mer	Trehalose	1.0616	83.9918
Af-11mer	Sucrose	0.318834	43.4783
Af-11mer	Formate	4.05134	57.4836
Af-11mer	Spermidine	-0.0742032	11.0997
Af-11mer	No-Acetylornithine	0.519552	24.2529
Af-11mer	y-Glutamylalanine	-0.442694	8.28241
Af-11mer	Betaine	-0.902556	0.823933
At-11mer	Buffer		4.30119
At-11mer	Trehalose	1.23677	42.5301
At-11mer	Sucrose	1.309	37.1608
At-11mer	Formate	2.9393	19.0912
At-11mer	Spermidine	2.7205	14.1755
At-11mer	No-Acetylornithine	0.653248	17.408
At-11mer	y-Glutamylalanine	-0.791858	3.64358
At-11mer	Betaine	-0.418623	1.92781
At-11mer	Sarcosine	-1.07848	-0.135273
Ce-11mer	Buffer		5.9584
Ce-11mer	Trehalose	0.628846	47.1973
Ce-11mer	Sucrose	0.845899	41.3851
Ce-11mer	Formate	5.86126	41.2833
Ce-11mer	Spermidine	0.314687	15.9097
Ce-11mer	No-Acetylornithine	0.279799	12.8063
Ce-11mer	y-Glutamylalanine	-0.474466	4.86395
Ce-11mer	Betaine	-0.833115	1.87466
Ce-11mer	Sarcosine	-0.965007	0.74632
Hb-11mer	Buffer		2.5147
Hb-11mer	Trehalose	0.382455	50.1525
Hb-11mer	Sucrose	-0.297406	24.941
Hb-11mer	Formate	3.97595	26.3514
Hb-11mer	Spermidine	-0.119623	3.37953
Hb-11mer	No-Acetylornithine	0.252335	3.84464
Hb-11mer	y-Glutamylalanine	-0.399693	17.9522
Hb-11mer	Betaine	-0.682473	0.193751
Rt-11mer	Buffer		5.1341
Rt-11mer	Trehalose	0.717243	70.1825
Rt-11mer	Sucrose	-0.1284	44.2689
Rt-11mer	Formate	5.08234	43.7132
Rt-11mer	Spermidine	0.531629	10.7558
Rt-11mer	No-Acetylornithine	0.829885	14.1156
Rt-11mer	y-Glutamylalanine	1.37118	72.8178
Rt-11mer	Betaine	-0.999394	-0.0241056
Ta-11mer	Buffer		3.2045
Ta-11mer	Trehalose	1.47318	62.7392
Ta-11mer	Sucrose	0.430134	34.3894
Ta-11mer	Formate	2.25613	21.2191
Ta-11mer	Spermidine	0.215562	11.4492
Ta-11mer	No-Acetylornithine	2.01684	26.1893
Ta-11mer	y-Glutamylalanine	0.849772	27.3905
Ta-11mer	Betaine	-0.15031	0.938274
Tg-11mer	Buffer		1.2861
Tg-11mer	Trehalose	1.46592	19.2395
Tg-11mer	Sucrose	0.557265	16.4461
Tg-11mer	Formate	2.83896	9.38962
Tg-11mer	Spermidine	0.823067	21.9561
Tg-11mer	No-Acetylornithine	2.61391	3.84315
Tg-11mer	y-Glutamylalanine	1.44793	21.6568
Tg-11mer	Betaine	-0.9868	-0.21478

### Sheet: Atmers
Peptide	Solute	Synergy	Protection
At-11mer	Buffer		4.30119
At-11mer	Trehalose	1.23677	42.5301
At-11mer	Sucrose	1.309	37.1608
At-11mer	Formate	2.9393	19.0912
At-11mer	Spermidine	2.7205	14.1755
At-11mer	No-Acetylornithine	0.653248	17.408
At-11mer	y-Glutamylalanine	-0.791858	3.64358
At-11mer	Betaine	-0.418623	1.92781
At-22mer	Buffer		6.68324
At-22mer	Trehalose	1.45031	86.7409
At-22mer	Sucrose	0.811041	67.1834
At-22mer	Formate	5.39109	104.173
At-22mer	Spermidine	3.92692	22.7608
At-22mer	No-Acetylornithine	5.10056	19.1873
At-22mer	y-Glutamylalanine	0.115105	27.6716
At-22mer	Betaine	-0.97934	0.126891
At-44mer	Buffer		5.104
At-44mer	Trehalose	2.79048	36.7391
At-44mer	Sucrose	2.59449	36.4035
At-44mer	Formate	9.50859	21.9815
At-44mer	Spermidine	0.906505	28.9924
At-44mer	No-Acetylornithine	1.3394	34.202
At-44mer	y-Glutamylalanine	0.329488	67.8659
At-44mer	Betaine	-0.957343	0.0547245

### Sheet: Cemers
Peptide	Solute	Synergy	Protection
Ce-11mer	Buffer		5.9584
Ce-11mer	Trehalose	0.628846	47.1973
Ce-11mer	Sucrose	0.845899	41.3851
Ce-11mer	Formate	5.86126	41.2833
Ce-11mer	Spermidine	0.314687	15.9097
Ce-11mer	No-Acetylornithine	0.279799	12.8063
Ce-11mer	y-Glutamylalanine	-0.474466	4.86395
Ce-11mer	Betaine	-0.833115	1.87466
Ce-22mer	Buffer		6.7947
Ce-22mer	Trehalose	0.0697904	18.8893
Ce-22mer	Sucrose	0.699455	22.1788
Ce-22mer	Formate	4.70738	57.8268
Ce-22mer	Spermidine	1.63619	14.7446
Ce-22mer	No-Acetylornithine	2.74838	11.4407
Ce-22mer	y-Glutamylalanine	-0.152289	37.6402
Ce-22mer	Betaine	0.241616	-0.975654
Ce-44mer	Buffer		10.9541
Ce-44mer	Trehalose	1.75135	36.7629
Ce-44mer	Sucrose	3.74913	62.7206
Ce-44mer	Formate	9.05507	87.8399
Ce-44mer	Spermidine	0.703754	19.2558
Ce-44mer	No-Acetylornithine	4.35522	52.0526
Ce-44mer	y-Glutamylalanine	0.0943461	22.6148
Ce-44mer	Betaine	0.206301	-0.99155
